# Role of two modules controlling the interaction between SKAP1 and SRC kinases Comparison with SKAP2 architecture and consequences for evolution

**DOI:** 10.1101/2023.12.11.571115

**Authors:** Laurine Levillayer, Camille Brighelli, Caroline Demeret, Anavaj Sakuntabhai, Jean-François Bureau

## Abstract

SRC kinase associated phosphoprotein 1 (SKAP1), an adaptor for protein assembly, plays an important role in the immune system such as stabilizing immune synapses. Understanding how these functions are controlled at the level of the protein-protein interactions is necessary to describe these processes and to develop therapeutics. Here, we dissected the SKAP1 modular organization to recognize SRC kinases and compared it to that of its paralog SRC kinase associated phosphoprotein 2 (SKAP2). Different conserved motifs common to either both proteins or specific to SKAP2 were found using this comparison. Two modules harboring different binding properties between SKAP1 and SKAP2 were identified: one composed of two conserved motifs located in the second interdomain interacting at least with the SH2 domain of SRC kinases and a second one composed of the DIM domain modulated by the SH3 domain and the activation of SRC kinases. This work suggests a convergent evolution of the binding properties of some SRC kinases interacting specifically with either SKAP1 or SKAP2.
