## Supplementary material for "Role of two modules controlling the interaction between SKAP1 and SRC kinases Comparison with SKAP2 architecture and consequences for evolution": Supplemantal_Tables

### Sheet: Feuil3
Table S3 : Search for an cooperative effect between motif A and B
	SKAP1		SKAP2
Mutant	N1	C1	N1	C1
DLink2A	0.7703 ± 0.0470	0.8198 ± 0.0476	0.8278 ± 0.0349	0.8900 ± 0.0353
DLink2B	0.7921 ± 0.0356	0.9601 ± 0.0495	0.6570 ± 0.0314	0.6686 ± 0.0347
DLink2AB	0.4669 ± 0.0293	0.6963 ± 0.0433	0.3680 ± 0.0177	0.5276 ± 0.0288
Additive effect (%)	0.5624 ± 0.0590 (83%)	0.7799 ± 0.0687 (89.3%)	0.4848 ± 0.0470 (75.9%)	0.5586 ± 0.0495 (94.5%)

### Sheet: Feuil2
Table S2 : Statistical analysis of deletion of motif A, and B alone or in combination in SKAP1 (upper part) and SKAP2 (lower part)
SKAP1	Nb Exp		N1			C1
	(n)	DLiink2A*	DLink2B*	DLink2AB*	DLiink2A	DLink2B	DLink2AB
Ratio+		0.77 ± 0.05	0.79 ± 0.04	0.47 ± 0.03	0.82 ± 0.05	0.96 ± 0.05	0.70 ± 0.04
DLink2A	4 (36)	-4.89			-3.79
DLink2B	4 (36)	0.37	-5.83		2.04	-0.81
DLink2AB	4.(36)	-5.48	-7.05	-18.19	-1.92	-4.01	-7.02
SKAP2			N1				C1
		DLink2A	DLink2B	DLink2AB	3YF	DLink2A	DLink2B	DLink2AB	3YF
Ratio+		0.66 ± 0.03	0.83 ± 0.03	0.37 ± 0.02	0.49 ± 0.02	0.67 ± 0.03	0.89 ± 0.04	0.53 ± 0.03	0.61 ± 0.03
DLink2A	6 (54)	-10.91				-9.54
DLink2B	6 (54)	3.63	-4.93			4.47	-3.12
DLink2AB	6 (54)	-8.00	-11.74	-35.61		-3.13	-7.96	-16.41
3YF	6 (54)	-4.52	-8.43	4.47	-25.42	-1.06	-5.78	2.18	-12.37
+ : Mean of normalized NLR ± SEM
* t-value S of difference to theoritical value or between two mutants. Bold : p =0.05 after Bonferroni correction

### Sheet: Feuil1
Table S1 : Sequence of new primers used in this study
Primer	Sequence
SKAP1TGAF	ctttgaagtggaagaaagatgAcccaactttcttgtacaaag
SKAP1TGAR	ctttgtacaagaaagttgggTcatctttcttccacttcaaag
SKAP1W333KF	ggagtataacatgtatggcAAgtgggtgggagaactgaac
SKAP1W333KR	gttcagttctcccacccacTTgccatacatgttatactcc
SKAP1D120KF	cttggagaagaaaagcaaaAaGcatagtttctttggatcggagtg
SKAP1D120KR	cactccgatccaaagaaactatgCtTtttgcttttcttctccaag
SKAP1DIM-F	ggctcctggaagatgAtgaagagGAtGAggcagaaggtttg
SKAP1DIM-R	caaaccttctgccTCaTCctcttcaTcatcttccaggagcc
SKAP1DPHF	ggagctcaagaacttgaTGatctgagctccttaacc
SKAP1DPHR	ggttaaggagctcagatCAtcaagttcttgagctcc
SKAP1DLink1PHF	ggagacattggacaggaCGatctgagctccttaacc
SKAP1DLink1PHR	ggttaaggagctcagatCGtcctgtccaatgtctcc
SKAP1DPHLink2F	ggagctcaagaacttgaTTatgccagttactaccag
SKAP1DPHLink2R	ctggtagtaactggcatAAtcaagttcttgagctcc
SKAP1DLink2AF	ggataaaagagccTCcagatgaagagcatg
SKAP1DLink2AR	catgctcttcatctgGAggctcttttatcc
SKAP1DLink2BF	ctccttaaccattccAGatggttttgactccc
SKAP1DLink2BR	gggagtcaaaaccatCTggaatggttaaggag
SKAP1ConsF	GGGGACAACTTTGTACAAAAAAGTTGGCat
SKAP1ConsR	GGGGACAACTTTGTACAAGAAAGTTGGGT
SKAP1DomDIMR	GGGGACAACTTTGTACAAGAAAGTTGGGTACTACTAttggggctgaaaatcccaat
SKAP1DSH3ConsR	GGGGACAACTTTGTACAAGAAAGTTGGGtcAttttcgtcgagtgccactctcatcctc
SKAP1Link2F	Atgagctccttaaccattccatatgaag
SKAP2DLink2AF	gtcaaccaatagatgatgaaatTCcagtgaaagtggaagaacaaagg
SKAP2DLink2AR	cctttgttcttccactttcactgGAatttcatcatctattggttgac
SKAP2DLink2BF	ggaatctgatattattccTGatcatcctctaccaataagc
SKAP2DLink2BR	gcttattggtagaggatgatCAggaataatatcagattcc
SKAP2S87PS90PF	gcctccagacactattCcattagccCcagaacgatatg
SKAP2S87PS90PR	catatcgttctgGggctaatgGaatagtgtctggaggc
SKAP2S87AS90AF	gcctccagacactattGcattagccGcagaacgatatg
SKAP2S87AS90AR	catatcgttctgCggctaatgCaatagtgtctggaggc
LCKY505FF	cagagggccagtTccagcctcagcc
LCKY505FR	ggctgaggctggAactggccctctg
LCKR154AF	ggctccttcctcatcGCggagagcgagag
LCKR154AR	ctctcgctctccGCgatgaggaaggagcc
